# Cut-and-Paste DNA Insertion with Engineered Type V-K CRISPR-associated Transposases

**DOI:** 10.1101/2022.01.07.475005

**Authors:** Connor J. Tou, Benno Orr, Benjamin P. Kleinstiver

## Abstract

CRISPR-associated transposases (CASTs) enable recombination-independent, multi-kilobase DNA insertions at RNA-programmed genomic locations. Type V-K CASTs offer distinct technological advantages over type I CASTs given their smaller coding size, fewer components, and unidirectional insertions. However, the utility of type V-K CASTs is hindered by a replicative transposition mechanism that results in a mixture of desired simple cargo insertions and undesired plasmid co-integrate products. Here, we overcome this limitation by engineering new CASTs with dramatically improved product purity. To do so, we compensate for the absence of the TnsA subunit in multiple type V-K CASTs by engineering a Homing Endonuclease-assisted Large-sequence Integrating CAST compleX, or HELIX system. HELIX utilizes a nicking homing endonuclease (nHE) fused to TnsB to restore the 5 “ nicking capability needed for dual-nicking of the DNA donor. By leveraging distinct features of both type V-K and type I systems, HELIX enables cut-and-paste DNA insertion with up to 99.3% simple insertion product purity, while retaining robust integration efficiencies on genomic targets. Furthermore, we demonstrate the versatility of this approach by generating HELIX systems for other CAST orthologs. We also establish the feasibility of creating a minimal, 3-component HELIX, simplifying the number of proteins that must be expressed. Together, HELIX streamlines and improves the application of CRISPR-based transposition technologies, eliminating barriers for efficient and specific RNA-guided DNA insertions.
