## Supplementary Tables for "Cut-and-Paste DNA Insertion with Engineered Type V-K CRISPR-associated Transposases"

### Sheet: S1 - plasmids
Supplementary Table 1 - Plasmids used in this study
CAST and HELIX Expression Plasmids; Parentheses in plasmid description denote CAST ortholog
plasmid ID	Addgene ID	plasmid description	plasmid use
pHelper_ShCAST_sgRNA	127921	(Sh) pLac-TnsB-TnsC-TniQ-cas12k-rrnB_Term-J23119-sgRNA_scaffold-(SapI)spacer_dropout(SapI)-term	ShCAST experiments
CJT30	181781	(Sh) pLac-Y2nAniI(K227M)_XTEN_TnsB-TnsC-TniQ-Cas12k-rrnB_Term-J23119-sgRNA_scaffold-(SapI)spacer_dropout(SapI)-term	Y2 ShHELIX plasmid-targeting experiments
CJT32	181782	(Sh) pLac-nAniI(K227M)_XTEN_TnsB-TnsC-TniQ-Cas12k-rrnB_Term-J23119-sgRNA_scaffold-(SapI)spacer_dropout(SapI)-term	ShHELIX experiments
CJT57	NA	(Sh) pLac-nAniI(K227M)_32aaXTEN_TnsB-TnsC-TniQ-Cas12k-rrnB_Term-J23119-sgRNA_scaffold-(SapI)spacer_dropout(SapI)-term	ShHELIX linker length comparison
CJT77	NA	(Sh) pLac-dAniI(K227M, Q171K)_XTEN_TnsB-TnsC-TniQ-Cas12k-rrnB_Term-J23119-sgRNA_scaffold-(SapI)spacer_dropout(SapI)-term	ShHELIX plasmid-targeting experiments control
CJT82	NA	(Ac) pLac-TnsB-TnsC-TniQ-cas12k-rrnB_Term-J23119-sgRNA_scaffold_1-(SapI)spacer_dropout(SapI)-term	AcCAST sgRNA testing
CJT83	181785	(Ac) pLac-TnsB-TnsC-TniQ-cas12k-rrnB_Term-J23119-sgRNA_scaffold_2-(SapI)spacer_dropout(SapI)-term	AcCAST experiments
CJT94	181783	(Ac) pLac-nAniI(K227M)_XTEN_TnsB-TnsC-TniQ-Cas12k-rrnB_Term-J23119-sgRNA_scaffold-(SapI)spacer_dropout(SapI)-term	AcHELIX experiments
BO1	181786	(Sho) pLac-TnsB-TnsC-TniQ-cas12k-rrnB_Term-J23119-sgRNA_scaffold-(SapI)spacer_dropout(SapI)-term	ShoCAST experiments
BO3	181784	(Sho) pLac-nAniI(K227M)_XTEN_TnsB-TnsC-TniQ-Cas12k-rrnB_Term-J23119-sgRNA_scaffold-(SapI)spacer_dropout(SapI)-term	ShoHELIX experiments
CJT10	NA	(Sh) pLac-TnsB-TnsC-TniQ_XTEN_Cas12k-rrnB_Term-J23119-sgRNA_scaffold-(SapI)spacer_dropout(SapI)-term	3-component ShCAST experiments (TniQ-Cas12k)
CJT11	181787	(Sh) pLac-TnsB-TnsC-Cas12k_XTEN_TniQ-rrnB_Term-J23119-sgRNA_scaffold-(SapI)spacer_dropout(SapI)-term	3-component ShCAST experiments (Cas12k-TniQ)
CJT12	181788	(Sh) pLac-TnsB-TnsC-Cas12k_XTEN_TniQ_GGGS(x3)_TniQ-rrnB_Term-J23119-sgRNA_scaffold-(SapI)spacer_dropout(SapI)-term	3-component ShCAST experiments (Cas12k-TniQ-TniQ)
CJT13	NA	(Sh) pLac-TnsB-TnsC-TniQ_GGGS(x3)_TniQ_XTEN_Cas12k-rrnB_Term-J23119-sgRNA_scaffold-(SapI)spacer_dropout(SapI)-term	3-component ShCAST experiments (TniQ-TniQ-Cas12k)
CJT14	NA	(Sh) pLac-TnsB-TnsC-TniQ_XTEN_Cas12k_XTEN_TniQ-rrnB_Term-J23119-sgRNA_scaffold-(SapI)spacer_dropout(SapI)-term	3-component ShCAST experiments (TniQ-Cas12k-TniQ)
CJT27	NA	(Sh) pLac-TnsB-TniQ-TnsC_XTEN_cas12k-rrnB_Term-J23119-sgRNA_scaffold-(SapI)spacer_dropout(SapI)-term	3-component ShCAST experiments (TnsC-Cas12k)
CJT28	181789	(Sh) pLac-TnsB-TniQ-cas12k_XTEN_TnsC-rrnB_Term-J23119-sgRNA_scaffold-(SapI)spacer_dropout(SapI)-term	3-component ShCAST experiments (Cas12k-TnsC)
CJT111	181790	(Sh) pLac-nAniI(K227M)_XTEN_TnsB-TnsC-Cas12k_XTEN_TniQ-rrnB_Term-J23119-sgRNA_scaffold-(SapI)spacer_dropout(SapI)-term	3-component ShHELIX experiments (Cas12k-TniQ)
CJT112	181791	(Sh) pLac-nAniI(K227M)_XTEN_TnsB-TnsC-Cas12k_XTEN_TniQ_GGGS(x3)_TniQ-rrnB_Term-J23119-sgRNA_scaffold-(SapI)spacer_dropout(SapI)-term	3-component ShHELIX experiments (Cas12k-TniQ-TniQ)
CJT113	181792	(Sh) pLac-nAniI(K227M)-TniQ-cas12k_XTEN_TnsC-rrnB_Term-J23119-sgRNA_scaffold-(SapI)spacer_dropout(SapI)-term	3-component ShHELIX experiments (Cas12k-TnsC)
Donor Plasmids
plasmid ID	Addgene ID	plasmid description	plasmid use
pDonor_ShCAST_kanR	127924	LE(ShCAST)-KanR-RE(ShCAST)	ShCAST experiments
CJT37	NA	I-AniI_site-4bp-LE(ShCAST)-KanR-RE(ShCAST)-4bp-I-AniI_site	I-AniI site to LE/RE spacing experiments
CJT38	NA	I-AniI_site-6bp-LE(ShCAST)-KanR-RE(ShCAST)-6bp-I-AniI_site	I-AniI site to LE/RE spacing experiments
CJT39	NA	I-AniI_site-8bp-LE(ShCAST)-KanR-RE(ShCAST)-8bp-I-AniI_site	I-AniI site to LE/RE spacing experiments
CJT40	NA	I-AniI_site-10bp-LE(ShCAST)-KanR-RE(ShCAST)-10bp-I-AniI_site	I-AniI site to LE/RE spacing experiments
CJT41	NA	I-AniI_site-12bp-LE(ShCAST)-KanR-RE(ShCAST)-12bp-I-AniI_site	I-AniI site to LE/RE spacing experiments
CJT74	NA	I-AniI_site-13bp-LE(ShCAST)-KanR-RE(ShCAST)-13bp-I-AniI_site	I-AniI site to LE/RE spacing experiments (CFU counting only)
CJT70	181793	I-AniI_site-14bp-LE(ShCAST)-KanR-RE(ShCAST)-14bp-I-AniI_site	I-AniI site to LE/RE spacing experiments (main ShHELIX donor)
CJT75	NA	I-AniI_site-15bp-LE(ShCAST)-KanR-RE(ShCAST)-15bp-I-AniI_site	I-AniI site to LE/RE spacing experiments (CFU counting only)
CJT71	NA	I-AniI_site-16bp-LE(ShCAST)-KanR-RE(ShCAST)-16bp-I-AniI_site	I-AniI site to LE/RE spacing experiments
CJT72	NA	I-AniI_site-18bp-LE(ShCAST)-KanR-RE(ShCAST)-18bp-I-AniI_site	I-AniI site to LE/RE spacing experiments
CJT73	NA	flipped_I-AniI_site-14bp-LE(ShCAST)-KanR-RE(ShCAST)-14bp-I-flipped_I-AniI_site	ShHELIX plasmid-targeting control
CJT76	NA	Lib4_I-AniI_site-14bp-LE(ShCAST)-KanR-RE(ShCAST)-14bp-Lib4_I-AniI_site	ShHELIX plasmid-targeting control
pDonor_AcCAST_kanR	127925	LE(AcCAST)-KanR-RE(AcCAST) with "native flanks"	AcCAST flank comparison
CJT84	NA	LE(AcCAST)-KanR-RE(AcCAST) with "ShCAST flanks"	AcCAST flank comparison
CJT96	181794	I-AniI_site-14bp-LE(AcCAST)-KanR-RE(AcCAST)-14bp-I-AniI_site with "ShCAST flanks"	AcCAST/HELIX experiments
BO2	NA	LE(ShoCAST)-KanR-RE(ShoCAST) with "ShCAST flanks"	ShoCAST experiments
BO4	181795	I-AniI_site-14bp-LE(ShoCAST)-KanR-RE(ShoCAST)-14bp-I-AniI_site with "ShCAST flanks"	ShoCAST/HELIX experiments
BO5	NA	I-AniI_site-14bp-LE(ShCAST)-4.8kb stuffer (includes KanR)-RE(ShCAST)-14bp-I-AniI_site	ShHELIX cargo size comparisons
BO6	NA	I-AniI_site-14bp-LE(ShCAST)-7.3kb stuffer (includes KanR)-RE(ShCAST)-14bp-I-AniI_site	ShHELIX cargo size comparisons
BO14	NA	I-AniI_site-14bp-LE(ShCAST)-9.3kb stuffer (includes KanR)-RE(ShCAST)-14bp-I-AniI_site	ShHELIX cargo size comparisons
BO10	NA	I-AniI_site-14bp-LE(AcCAST)-4.8kb stuffer (includes KanR)-RE(AcCAST)-14bp-I-AniI_site	AcHELIX cargo size comparisons
BO11	NA	I-AniI_site-14bp-LE(AcCAST)-7.3kb stuffer (includes KanR)-RE(AcCAST)-14bp-I-AniI_site	AcHELIX cargo size comparisons
BO9	NA	I-AniI_site-14bp-LE(AcCAST)-9.3kb stuffer (includes KanR)-RE(AcCAST)-14bp-I-AniI_site	AcHELIX cargo size comparisons
BO7	NA	I-AniI_site-14bp-LE(ShoCAST)-4.8kb stuffer (includes KanR)-RE(ShoCAST)-14bp-I-AniI_site	ShoHELIX cargo size comparisons
BO8	NA	I-AniI_site-14bp-LE(ShoCAST)-7.3kb stuffer (includes KanR)-RE(ShoCAST)-14bp-I-AniI_site	ShoHELIX cargo size comparisons
BO13	NA	I-AniI_site-14bp-LE(ShoCAST)-9.3kb stuffer (includes KanR)-RE(ShoCAST)-14bp-I-AniI_site	ShoHELIX cargo size comparisons
Other Plasmids
plasmid ID	Addgene ID	plasmid description	plasmid use
pTarget_CAST	127926	pTarget containing TS1	plasmid-targeting experiments
Sequences of constructs used in this study
ShCAST sequences
subunit	amino acid or ribonucleotide	description	sequence
Cas12k	amino acid	ShCAST Cas12k	MSQITIQARLISFESNRQQLWKLMADLNTPLINELLCQLGQHPDFEKWQQKGKLPSTVVSQLCQPLKTDPRFAGQPSRLYMSAIHIVDYIYKSWLAIQKRLQQQLDGKTRWLEMLNSDAELVELSGDTLEAIRVKAAEILAIAMPASESDSASPKGKKGKKEKKPSSSSPKRSLSKTLFDAYQETEDIKSRSAISYLLKNGCKLTDKEEDSEKFAKRRRQVEIQIQRLTEKLISRMPKGRDLTNAKWLETLLTATTTVAEDNAQAKRWQDILLTRSSSLPFPLVFETNEDMVWSKNQKGRLCVHFNGLSDLIFEVYCGNRQLHWFQRFLEDQQTKRKSKNQHSSGLFTLRNGHLVWLEGEGKGEPWNLHHLTLYCCVDNRLWTEEGTEIVRQEKADEIT…
TnsB	amino acid	ShCAST TnsB	MNSQQNPDLAVHPLAIPMEGLLGESATTLEKNVIATQLSEEAQVKLEVIQSLLEPCDRTTYGQKLREAAEKLNVSLRTVQRLVKNWEQDGLVGLTQTSRADKGKHRIGEFWENFITKTYKEGNKGSKRMTPKQVALRVEAKARELKDSKPPNYKTVLRVLAPILEKQQKAKSIRSPGWRGTTLSVKTREGKDLSVDYSNHVWQCDHTRVDVLLVDQHGEILSRPWLTTVIDTYSRCIMGINLGFDAPSSGVVALALRHAILPKRYGSEYKLHCEWGTYGKPEHFYTDGGKDFRSNHLSQIGAQLGFVCHLRDRPSEGGVVERPFKTLNDQLFSTLPGYTGSNVQERPEDAEKDARLTLRELEQLLVRYIVDRYNQSIDARMGDQTRFERWEAGLPTVPV…
TnsC	amino acid	ShCAST TnsC	MTEAQAIAKQLGGVKPDDEWLQAEIARLKGKSIVPLQQVKTLHDWLDGKRKARKSCRVVGESRTGKTVACDAYRYRHKPQQEAGRPPTVPVVYIRPHQKCGPKDLFKKITEYLKYRVTKGTVSDFRDRTIEVLKGCGVEMLIIDEADRLKPETFADVRDIAEDLGIAVVLVGTDRLDAVIKRDEQVLERFRAHLRFGKLSGEDFKNTVEMWEQMVLKLPVSSNLKSKEMLRILTSATEGYIGRLDEILREAAIRSLSRGLKKIDKAVLQEVAKEYK
TniQ	amino acid	ShCAST TniQ	MIEAPDVKPWLFLIKPYEGESLSHFLGRFRRANHLSASGLGTLAGIGAIVARWERFHFNPRPSQQELEAIASVVEVDAQRLAQMLPPAGVGMQHEPIRLCGACYAESPCHRIEWQYKSVWKCDRHQLKILAKCPNCQAPFKMPALWEDGCCHRCRMPFAEMAKLQKV
sgRNA scaffold	ribonucleotide	ShCAST sgRNA scaffold	AUAUUAAUAGCGCCGCAAUUCAUGCUGCUUGCAGCCUCUGAAUUUUGUUAAAUGAGGGUUAGUUUGACUGUAUAAAUACAGUCUUGCUUUCUGACCCUGGUAGCUGCUCACCCUGAUGCUGCUGUCAAUAGACAGGAUAGGUGCGCUCCCAGCAAUAAGGGCGCGGAUGUACUGCUGUAGUGGCUACUGAAUCACCCCCGAUCAAGGGGGAACCCUAAAUGGGUUGAAAG
AcCAST sequences
subunit	amino acid or ribonucleotide	description	sequence
Cas12k	amino acid	AcCAST Cas12k	MSVITIQCRLVAEEDSLRQLWELMSEKNTPFINEILLQIGKHPEFETWLEKGRIPAELLKTLGNSLKTQEPFTGQPGRFYTSAITLVDYLYKSWFALQKRRKQQIEGKQRWLKMLKSDQELEQESQSSLEVIRNKATELFSKFTPQSDSEALRRNQNDKQKKVKKTKKSTKPKTSSIFKIFLSTYEEAEEPLTRCALAYLLKNNCQISELDENPEEFTRNKRRKEIEIERLKDQLQSRIPKGRDLTGEEWLETLEIATFNVPQNENEAKAWQAALLRKTANVPFPVAYESNEDMTWLKNDKNRLFVRFNGLGKLTFEIYCDKRHLHYFQRFLEDQEILRNSKRQHSSSLFTLRSGRIAWLPGEEKGEHWKVNQLNFYCSLDTRMLTTEGTQQVVEEKVT…
TnsB	amino acid	AcCAST TnsB	MADEEFEFTEGTTQVPDAILLDKSNFVVDPSQIILATSDRHKLTFNLIQWLAESPNRTIKSQRKQAVANTLDVSTRQVERLLKQYDEDKLRETAGIERADKGKYRVSEYWQNFITTIYEKSLKEKHPISPASIVREVKRHAIVDLELKLGEYPHQATVYRILDPLIEQQKRKTRVRNPGSGSWMTVVTRDGELLRADFSNQIIQCDHTKLDVRIVDNHGNLLSDRPWLTTIVDTFSSCVVGFRLWIKQPGSTEVALALRHAILPKNYPEDYQLNKSWDVCGHPYQYFFTDGGKDFRSKHLKAIGKKLGFQCELRDRPPEGGIVERIFKTINTQVLKELPGYTGANVQERPENAEKEACLTIQDLDKILASFFCDIYNHEPYPKEPRDTRFERWFKGMGG…
TnsC	amino acid	AcCAST TnsC	MAQPQLATQSIVEVLAPRLDIKAQIAKTIDIEEIFRACFITTDRASECFRWLDELRILKQCGRIIGPRNVGKSRAALHYRDEDKKRVSYVKAWSASSSKRLFSQILKDINHAAPTGKRQDLRPRLAGSLELFGLELVIIDNAENLQKEALLDLKQLFEECNVPIVLAGGKELDDLLHDCDLLTNFPTLYEFERLEYDDFKKTLTTIELDVLSLPEASNLAEGNIFEILAVSTEARMGILIKILTKAVLHSLKNGFHRVDESILEKIASRYGTKYIPLKNRNRD
TniQ	amino acid	AcCAST TniQ	MAQNIFLSKTEIGIDEDDEIRPKLGYVEPYEEESISHYLGRLRRFKANSLPSGYSLGKIAGLGAMISRWEKLYFNPFPTLQELEALSSVVGVNADRLIEMLPSQGMTMKPRPIRLCGACYAESPCHRIEWQCKDRMKCDRHNLRLLIKCTNCETPFPIPADWVKGQCPHCSLPFAKMAKRQRRD
sgRNA scaffold	ribonucleotide	AcCAST sgRNA scaffold	AUAUGGAUACAACAGCGCCGUAGUUCAUGCUCCUUGGAGUCUCUGUACUAUGAAAAAUCUGGCUUAGUUUGGCAGUUGGAAGACUGUCAUGCUUUCUGAGCCUGGUAGCUGCCCGCUUCUGAUGCUGCUGUCGCAAGACAGGAUAGGUGCGCUCCCAGCAAUAAGGAGUAAGGCUUUUAGCCAUAGUCGUUAUUUAUAACGAUGUGGAUUUCCACAGUGGUGGCUACUGAAUCACCCCCUUCGUCGGGGGAACCCUAAAUGGGUUGAAAG
ShoCAST sequences
subunit	amino acid or ribonucleotide	description	sequence
Cas12k	amino acid	ShoCAST Cas12k	MSTITIQCRLVAEEATLRYFWELMAEKNTPLINELLEQLGQHPDFDTWVQAGKMPEKTVENLCKSLEDREPFANQPGRFRTSAVALVKYIYKSWFALQKRRADRLEGKERWLKMLKSDVELERESNCSLDIIRAKAGEILAKVTEGCAPSNQTSSKRKKKKTKKSQATKDLPTLFEIILKAYEQAEESLTRAALAYLLKNDCEVSEVDEDSEKFKKRRRKKEIEIERLRNQLKSRIPKGRDLTGDKWLKTLEEATRNVPENEDEAKAWQAQLLREASSVPFPVAYETSEDMTWFTNEQGRIFVYFNGSAKHKFQVYCDRRQLHWFQRFVEDFQIKKNGDKKGSEKEYPAGLLTLCSTRLRWKESAEKGDPWNVHRLILSCTIDTRLWTLEGTEQVRAEK…
TnsB	amino acid	ShoCAST TnsB	MGLDEEFEFTEELTQAPDVIVLDKSHFVVDPSQIILQTSDKHKLRFNLIKWFAESPNITIKSQRKQAVVDTLGVSTRQVERLLKQYHNGELSETAGVQRSDKGKLRISQYWEDYIKTTYEKSLKDKHPMLPAAVVREVKRHAIVDLGLKPGDYPHPATIYRNLAPLIEQHTRKKKVRNPGSGSWLTVVTRDGQLLKADFSNQIIQCDHTELDIHIVDSHGSLLSDRPWLTTVVDTYSSCILGFHLWIKQPGSTEVALALRHAILPKNYPEDYKLGKVWEIYGPPFQYFFTDGGKDFNSKHLKAIGKKLGFQCELRNRPPQGGIVERLFKTINTQVLKELPGYTGANVQERPKNAEKEACLTIQDLDKILASFFCDIYNHEPYPKEPRNTRFERWFKGMG…
TnsC	amino acid	ShoCAST TnsC	MAISQLATQPFVEVLPPELDSKAQIAKTIDIEELFRINFITTDRSSECFRWLDELRILKQCGRIIGPRNVGKSRAVLHYRNEDKKRVSYVKAWSASSSKRLFSQILKDINHAASTGKRQDLRPRLAGSLELFGLELVIVDNAENLQKEALLDLKQLFEECHVPIVLVGGKELDDILEDFDLLTNFPTLYEFERLEHDDFIKTLKTIELDILSLPEASKLSEGNIFAILAESTGGKIGILVKILTKAVLHSLKKGFGKVDESILEKIASRYGTKYVPIENKNRND
TniQ	amino acid	ShoCAST TniQ	MIEDDEIRLRLGYVEPHPGESISHYLGRLRRFKANSLPSGYALGKIAGLGSVLTRWEKLYFNPFPTQQELEALAQVIQVEVEKLREMLPTKGVTMMPRPIRLCAACYAESPYHRIEWQFKDKMKCDRHQLRLLTKCTNCQTPFPIPADWEKGECSHCFLSFAKMVKCQKRR
sgRNA scaffold	ribonucleotide	ShoCAST sgRNA scaffold	GGGUACUAAUAGCGCCGCAGUUCAUGCUCUUUAAGAGUCUCUGUACUGUGGAAAAUCUGGGUUAGUUUGACGGUUGGAAAACCGUUUUGCUUUCUGACCCUGGUAGCUGCCCGCUUCUCAUGCUCUGACUUUUCACGUUAUGUGGAAAAAGUAACGUAAUUUCGUUAGUUAAGACUUACCGUAAAAAGUCAGUUCUGAUGCUGCUGUCGCAAGACAGGAUAGGUGCGCUCCCAGCAAAAGGAGUAUGUCUUGAAAAAGACUAGCCGUUCUAGUAACGGUGCGGAUUACCGCAGUGGUGGCUACUGAAUCACCCCCUUCGUCGGGGGAACCCUCCAAAAGGUGGGUUGAAAG
I-AniI sequences
variant	amino acid or ribonucleotide	description	sequence
nAniI	amino acid	nicking variant of I-AniI amino acid sequence (contains K227M to make a nickase + F80K/L232K shown to increase solution behavior)	MGSDLTYAYLVGLFEGDGYFSITKKGKYLTYELGIELSIKDVQLIYKIKKILGIGIVSFRKRNEIEMVALRIRDKNHLKSKILPIFEKYPMFSNKQYDYLRFRNALLSGIISLEDLPDYTRSDEPLNSIESIINTSYFSAWLVGFIEAEGCFSVYKLNKDDDYLIASFDIAQRDGDILISAIRKYLSFTTKVYLDKTNCSKLKVTSVRSVENIIKFLQNAPVKLLGNMKLQYKLWLKQLRKISRYSEKIKIPSNY
Y2 nAniI	amino acid	nicking variant of Y1 I-AniI amino acid sequence (contains F13Y/S111Y to make Y2 + K227M to make a nickase + F80K/L232K shown to increase solution behavior)	MGSDLTYAYLVGLYEGDGYFSITKKGKYLTYELGIELSIKDVQLIYKIKKILGIGIVSFRKRNEIEMVALRIRDKNHLKSKILPIFEKYPMFSNKQYDYLRFRNALLSGIIYLEDLPDYTRSDEPLNSIESIINTSYFSAWLVGFIEAEGCFSVYKLNKDDDYLIASFDIAQRDGDILISAIRKYLSFTTKVYLDKTNCSKLKVTSVRSVENIIKFLQNAPVKLLGNMKLQYKLWLKQLRKISRYSEKIKIPSNY
TnsB fusions (expressed with respective TnsC, TniQ, Cas12k in HELIX systems)
fusion protein	amino acid or ribonucleotide	description	sequence
nAniI-XTEN18-ShTnsB	amino acid	nicking I-AniI fused to ShCAST TnsB with an 18 amino acid XTEN linker	MGSDLTYAYLVGLFEGDGYFSITKKGKYLTYELGIELSIKDVQLIYKIKKILGIGIVSFRKRNEIEMVALRIRDKNHLKSKILPIFEKYPMFSNKQYDYLRFRNALLSGIISLEDLPDYTRSDEPLNSIESIINTSYFSAWLVGFIEAEGCFSVYKLNKDDDYLIASFDIAQRDGDILISAIRKYLSFTTKVYLDKTNCSKLKVTSVRSVENIIKFLQNAPVKLLGNMKLQYKLWLKQLRKISRYSEKIKIPSNYSGSETPGTSESATPESGSNSQQNPDLAVHPLAIPMEGLLGESATTLEKNVIATQLSEEAQVKLEVIQSLLEPCDRTTYGQKLREAAEKLNVSLRTVQRLVKNWEQDGLVGLTQTSRADKGKHRIGEFWENFITKTYKEGNKGSK…
Y2 nAniI-XTEN18-ShTnsB	amino acid	nicking I-AniI fused to ShCAST TnsB with an 18 amino acid XTEN linker	MGSDLTYAYLVGLYEGDGYFSITKKGKYLTYELGIELSIKDVQLIYKIKKILGIGIVSFRKRNEIEMVALRIRDKNHLKSKILPIFEKYPMFSNKQYDYLRFRNALLSGIIYLEDLPDYTRSDEPLNSIESIINTSYFSAWLVGFIEAEGCFSVYKLNKDDDYLIASFDIAQRDGDILISAIRKYLSFTTKVYLDKTNCSKLKVTSVRSVENIIKFLQNAPVKLLGNMKLQYKLWLKQLRKISRYSEKIKIPSNYSGSETPGTSESATPESGSNSQQNPDLAVHPLAIPMEGLLGESATTLEKNVIATQLSEEAQVKLEVIQSLLEPCDRTTYGQKLREAAEKLNVSLRTVQRLVKNWEQDGLVGLTQTSRADKGKHRIGEFWENFITKTYKEGNKGSK…
nAniI-XTEN18-AcTnsB	amino acid	nicking I-AniI fused to AcCAST TnsB with an 18 amino acid XTEN linker	MGSDLTYAYLVGLFEGDGYFSITKKGKYLTYELGIELSIKDVQLIYKIKKILGIGIVSFRKRNEIEMVALRIRDKNHLKSKILPIFEKYPMFSNKQYDYLRFRNALLSGIISLEDLPDYTRSDEPLNSIESIINTSYFSAWLVGFIEAEGCFSVYKLNKDDDYLIASFDIAQRDGDILISAIRKYLSFTTKVYLDKTNCSKLKVTSVRSVENIIKFLQNAPVKLLGNMKLQYKLWLKQLRKISRYSEKIKIPSNYSGSETPGTSESATPESGSADEEFEFTEGTTQVPDAILLDKSNFVVDPSQIILATSDRHKLTFNLIQWLAESPNRTIKSQRKQAVANTLDVSTRQVERLLKQYDEDKLRETAGIERADKGKYRVSEYWQNFITTIYEKSLKEKHP…
nAniI-XTEN18-ShoTnsB	amino acid	nicking I-AniI) fused to ShoCAST TnsB with an 18 amino acid XTEN linker	MGSDLTYAYLVGLFEGDGYFSITKKGKYLTYELGIELSIKDVQLIYKIKKILGIGIVSFRKRNEIEMVALRIRDKNHLKSKILPIFEKYPMFSNKQYDYLRFRNALLSGIISLEDLPDYTRSDEPLNSIESIINTSYFSAWLVGFIEAEGCFSVYKLNKDDDYLIASFDIAQRDGDILISAIRKYLSFTTKVYLDKTNCSKLKVTSVRSVENIIKFLQNAPVKLLGNMKLQYKLWLKQLRKISRYSEKIKIPSNYSGSETPGTSESATPESGSGLDEEFEFTEELTQAPDVIVLDKSHFVVDPSQIILQTSDKHKLRFNLIKWFAESPNITIKSQRKQAVVDTLGVSTRQVERLLKQYHNGELSETAGVQRSDKGKLRISQYWEDYIKTTYEKSLKDKH…
Cas12k fusions to make 3-component CASTs or 3-component HELIX systems
fusion protein	amino acid or ribonucleotide	description	sequence
Cas12k-XTEN18-TniQ	amino acid	ShCAST Cas12k fused to ShCAST TniQ via an 18 amino acid XTEN linker	MSQITIQARLISFESNRQQLWKLMADLNTPLINELLCQLGQHPDFEKWQQKGKLPSTVVSQLCQPLKTDPRFAGQPSRLYMSAIHIVDYIYKSWLAIQKRLQQQLDGKTRWLEMLNSDAELVELSGDTLEAIRVKAAEILAIAMPASESDSASPKGKKGKKEKKPSSSSPKRSLSKTLFDAYQETEDIKSRSAISYLLKNGCKLTDKEEDSEKFAKRRRQVEIQIQRLTEKLISRMPKGRDLTNAKWLETLLTATTTVAEDNAQAKRWQDILLTRSSSLPFPLVFETNEDMVWSKNQKGRLCVHFNGLSDLIFEVYCGNRQLHWFQRFLEDQQTKRKSKNQHSSGLFTLRNGHLVWLEGEGKGEPWNLHHLTLYCCVDNRLWTEEGTEIVRQEKADEIT…
Cas12k-XTEN18-TniQ-3xGGGS-TniQ	amino acid	ShCAST Cas12k fused to ShCAST TniQ via an 18 amino acid XTEN linker. The two TniQs are fused via a 3x(GGGS) linker	MSQITIQARLISFESNRQQLWKLMADLNTPLINELLCQLGQHPDFEKWQQKGKLPSTVVSQLCQPLKTDPRFAGQPSRLYMSAIHIVDYIYKSWLAIQKRLQQQLDGKTRWLEMLNSDAELVELSGDTLEAIRVKAAEILAIAMPASESDSASPKGKKGKKEKKPSSSSPKRSLSKTLFDAYQETEDIKSRSAISYLLKNGCKLTDKEEDSEKFAKRRRQVEIQIQRLTEKLISRMPKGRDLTNAKWLETLLTATTTVAEDNAQAKRWQDILLTRSSSLPFPLVFETNEDMVWSKNQKGRLCVHFNGLSDLIFEVYCGNRQLHWFQRFLEDQQTKRKSKNQHSSGLFTLRNGHLVWLEGEGKGEPWNLHHLTLYCCVDNRLWTEEGTEIVRQEKADEIT…
Cas12k-XTEN18-TnsC	amino acid	ShCAST Cas12k fused to ShCAST TnsC via an 18 amino acid XTEN linker	MSQITIQARLISFESNRQQLWKLMADLNTPLINELLCQLGQHPDFEKWQQKGKLPSTVVSQLCQPLKTDPRFAGQPSRLYMSAIHIVDYIYKSWLAIQKRLQQQLDGKTRWLEMLNSDAELVELSGDTLEAIRVKAAEILAIAMPASESDSASPKGKKGKKEKKPSSSSPKRSLSKTLFDAYQETEDIKSRSAISYLLKNGCKLTDKEEDSEKFAKRRRQVEIQIQRLTEKLISRMPKGRDLTNAKWLETLLTATTTVAEDNAQAKRWQDILLTRSSSLPFPLVFETNEDMVWSKNQKGRLCVHFNGLSDLIFEVYCGNRQLHWFQRFLEDQQTKRKSKNQHSSGLFTLRNGHLVWLEGEGKGEPWNLHHLTLYCCVDNRLWTEEGTEIVRQEKADEIT…
pDonor sequences (LE, Cargo, RE, I-AniI site)
CAST ortholog	amino acid or ribonucleotide	description	sequence
ShCAST	ribonucleotide on pDonor	ShCAST pDonor (no I-AniI site) with native flanking sequences	TTAGACATCTCCACAAAAGGCGTAGTGTACAGTGACAAATTATCTGTCGTCGGTGACAGATTAATGTCATTGTGACTATTTAATTGTCGTCGTGACCCATCAGCGTTGCTTAATTAATTGATGACAAATTAAATGTCATCAATATAATATGCTCTGCAATTATTATACAAAGCAATTAAAACAAGCGGATAAAAGGACTTGCTTTCAACCCACCCCTAAGTTTAATAGTTACTGA[CARGO]GCGACAGTCAATTTGTCATTATGAAAATACACAAAAGCTTTTTCCTATCTTGCAAAGCGACAGCTAATTTGTCACAATCACGGACAACGACATCTATTTTGTCACTGCAAAGAGGTTATGCTAAAACTGCCAAAGCGCTATAATCTATACTGTATAA…
ShCAST	ribonucleotide on pDonor	ShHELIX pDonor with I-AniI sites inserted 4bp from the LE/RE	TTAGACATCTCCACAAAAGGCTTTACAGAGAAACCTCCTCAGTAG-LE-[CARGO]-RE-CGTATGAGGAGGTTTCTCTGTAAAGAGACGTAGCAATGCTACCTC
ShCAST	ribonucleotide on pDonor	ShHELIX pDonor with I-AniI sites inserted 6bp from the LE/RE	TTAGACATCTCCACAAAAGTTTACAGAGAAACCTCCTCAGCGTAG-LE-[CARGO]-RE-CGTAGATGAGGAGGTTTCTCTGTAAAGACGTAGCAATGCTACCTC
ShCAST	ribonucleotide on pDonor	ShHELIX pDonor with I-AniI sites inserted 8bp from the LE/RE	TTAGACATCTCCACAAATTTACAGAGAAACCTCCTCAAGGCGTAG-LE-[CARGO]-RE-CGTAGAGATGAGGAGGTTTCTCTGTAAACGTAGCAATGCTACCTC
ShCAST	ribonucleotide on pDonor	ShHELIX pDonor with I-AniI sites inserted 10bp from the LE/RE	TTAGACATCTCCACATTTACAGAGAAACCTCCTCAAAAGGCGTAG-LE-[CARGO]-RE-CGTAGAGACGTGAGGAGGTTTCTCTGTAAATAGCAATGCTACCTC
ShCAST	ribonucleotide on pDonor	ShHELIX pDonor with I-AniI sites inserted 12bp from the LE/RE	TTAGACATCTCCATTTACAGAGAAACCTCCTCACAAAAGGCGTAG-LE-[CARGO]-RE-CGTAGAGACGTATGAGGAGGTTTCTCTGTAAAGCAATGCTACCTC
ShCAST	ribonucleotide on pDonor	ShHELIX pDonor with I-AniI sites inserted 14bp from the LE/RE	TTAGACATCTCTTTACAGAGAAACCTCCTCACACAAAAGGCGTAG-LE-[CARGO]-RE-CGTAGAGACGTAGCTGAGGAGGTTTCTCTGTAAAAATGCTACCTC
ShCAST	ribonucleotide on pDonor	ShHELIX pDonor with I-AniI sites inserted 16bp from the LE/RE	TTAGACATCTTTACAGAGAAACCTCCTCATCCACAAAAGGCGTAG-LE-[CARGO]-RE-CGTAGAGACGTAGCAATGAGGAGGTTTCTCTGTAAATGCTACCTC
ShCAST	ribonucleotide on pDonor	ShHELIX pDonor with I-AniI sites inserted 18bp from the LE/RE	TTAGACATTTACAGAGAAACCTCCTCATCTCCACAAAAGGCGTAG-LE-[CARGO]-RE-CGTAGAGACGTAGCAATGTGAGGAGGTTTCTCTGTAAACTACCTC
AcCAST	ribonucleotide on pDonor	AcCAST pDonor (no I-AniI site) with native flanking sequences	CGAGTCTCCTATTCTCCATTATATATGTACATTCGCAAATTAAATGTCGCTTTTCGCAATTTAGTGTCGTTATTCGCAAATTAATGTCGTGGTGGTTGTTTTTCAGAGTCAATTTAATTATTCTAAGTTTTCGCAAATTAATGTCGCATGAACTTAACATTTACTATACAATAAATTATTGCTGCAAGGGCATTATTGGATTATTGATATGTGTTCGATCGCAGCACTCCT[CARGO]GACATCTAATTTGCAAAATACCAAATTCTTAACAAACGACATTTAATTTGCGAAACCAGGTTTTACGACATACAATATGCGAATTAGGTAACTTAGTCTTTTGTAGGGGTAAATAGCTTATGATGCTTATAGAATAAAGGTTTTAGTCCTTAAAAGCAGTT…
AcCAST	ribonucleotide on pDonor	AcCAST pDonor (no I-AniI site) with ShCAST flanking sequences	TTAGACATCTCCACAAAAGGCGTAG-LE-[CARGO]-RE-CGTAGAGACGTAGCTAATGCTACCTC
AcCAST	ribonucleotide on pDonor	AcHELIX pDonor with ShCAST flanking sequences and with I-AniI sites inserted 14bp from the LE/RE	TTAGACATCTCTTTACAGAGAAACCTCCTCACACAAAAGGCGTAG-LE-[CARGO]-RE-CGTAGAGACGTAGCTGAGGAGGTTTCTCTGTAAAAATGCTACCTC
ShoCAST	ribonucleotide on pDonor	ShoCAST pDonor (no I-AniI site) with ShCAST flanking sequences	TTAGACATCTCCACAAAAGGCGTAGTGTACATTCGCAAATTAAATGTCGTAATTCGCAAATTTGTGTCGTTTTTCGCAAATTAATGTCGTTTAGAATAGTTTGTCTCATCAATTCAATTATAGGAACTTTTCGCAAATTAATGTCGTCCTGTTTCTCCATTTAGTGTCGATTAACAAATTAATGTCGCTGTTAACGAATTAATGTCGTCGAATTAGTTCCAACTAACG[CARGO]GACATCTAATTTGCGAAACAGGCAAATCTTAATAAACGACATTTAATTTGCGAAAATAGGATTTGCGACATCTAATTTGCGAAACAGGCAAATTACTCAGTTTTATGGATAAATAGCTTGTAAGTCCTACGCAATAAAGATCTCAGCTATTAGAAGTAATTGCG…
ShoCAST	ribonucleotide on pDonor	ShoHELIX pDonor with ShCAST flanking sequences and with I-AniI sites inserted 14bp from the LE/RE	TTAGACATCTCTTTACAGAGAAACCTCCTCACACAAAAGGCGTAG-LE-[CARGO]-RE-CGTAGAGACGTAGCTGAGGAGGTTTCTCTGTAAAAATGCTACCTC

### Sheet: S2 - gRNA spacers
Supplementary Table 2 - gRNAs used in this study
For transposition experiments
site name	5' PAM (NGTN)	spacer sequence	target molecule
TS1	GGTT	GAGAAGTCATTTAATAAGGCCAC	plasmid
TS2	AGTT	ATAGCGATCCCTTGCTGAAAATA	genome
TS3	CGTT	ATAGTGAATCCGCTTATTCTCAG	genome
TS4	AGTC	ACTGCCCGTTTCGAGAGTTTCTC	genome
TS5	CGTT	ACCACCTCAAGCTATGCCGCCAG	genome
TS6	AGTG	ACTATAGACTATCCGGGCAATGT	genome
TS7	TGTT	ACCCTCTTAAACTATCCCACTAA	genome
For Cas9-enrichment nanopore sequencing library prep
site name	spacer sequence	3' PAM (NGGN)	target molecule
TS2 upstream 1	TAGTATAAACGAACAGGATC	AGGC	genome
TS2 upstream 2	GAATATCAAACAGTTTATGC	AGGA	genome
TS2 downstream 1	TGCTCACCAATACCAATACC	TGGA	genome
TS2 downstream 2	TTCACTCACATTCATCACGA	TGGC	genome

### Sheet: S3 - oligonucleotides + probes
Supplementary Table 3 - Oligonucleotides and probes used in this study
ddPCR primers
primer ID	primer description	primer sequence
oCT39	ShCAST insert primer binding LE	AACGCTGATGGGTCACGACG
oCT390	genome control forward primer	CGCGGCAACTTTGTAGTACCAGC
oCT391	genome control reverse primer	CCCTTTTCAGATTTCTGCCCGACGC
oCT392	pTarget control forward primer	CGACAGCATCGCCAGTCACTATG
oCT393	pTarget control reverse primer	CAAGTAGCGAAGCGAGCAGGAC
oCT394	pTarget primer upstream of insertion site (TS1)	AGTCATTTAATAAGGCCACTGTTAAACG
oCT417	ShoCAST insert primer binding LE	GTTCCTATAATTGAATTGATGAGACAAACTATTC
oCT453	AcCAST insert primer binding LE	GAAAACTTAGAATAATTAAATTGACTCTG
oCT82	TS2 primer to assess RL-oriented insertions	GTCAGGTAGCCAGAACACCC
oCT83	TS2 primer to assess LR-oriented insertions	GCCGGGATACGTTCCTTCTT
oCT78	TS3 primer to assess RL-oriented insertions	ACGTTCGAAAGGCGTACCAA
oCT79	TS3 primer to assess LR-oriented insertions	TGAGTGCCATTGTAGTGCGA
oCT80	TS4 primer to assess RL-oriented insertions	GCAGGCTCGGTTAGGGTAAG
oCT81	TS4 primer to assess LR-oriented insertions	GGCTAACGTGGCAGGAATCT
oCT86	TS5 primer to assess RL-oriented insertions	TTGGTAGGCCTGATAAGCGC
oCT87	TS5 primer to assess LR-oriented insertions	GTAGCAGATGACCTCGCCTC
oCT88	TS6 primer to assess RL-oriented insertions	TGAGTGCCAGAATCTTGCGT
oCT89	TS6 primer to assess LR-oriented insertions	ACGTACTTCGCCACCTGAAG
oCT495	TS7 primer to assess RL-oriented insertions	AAGGCTGGGAAATCAGACGG
oCT496	TS7 primer to assess LR-oriented insertions	TATCTGCAAAGTCGCTGGGG
ddPCR probes
probe ID	probe description	probe sequence
prCT3	ShCAST/HELIX insert probe (5' FAM, 3' Iowa Black)	CTGTCGTCGGTGACAGATTAATGTCATTGTGAC
prCT4	pTarget control probe (5' FAM, 3' Iowa Black)	TGCGTTGATGCAATTTCTATGCGCACCCGT
prCT5	Genome control probe (5' FAM, 3' Iowa Black)	ACGTTCGCGTTTGCCGTGCGTGTAATGTAGTAC
prCT8	AcCAST/HELIX insert probe (5' FAM, 3' Iowa Black)	TCGCAATTTAGTGTCGTTATTCGCAAATTAATGTC
prCT9	ShoCAST/HELIX insert probe (5' FAM, 3' Iowa Black)	ATGTCGTAATTCGCAAATTTGTGTCGTTTTTCGC
Primers for next-generation sequencing library prep
primer ID	primer description	primer sequence
oCT552	NGS universal reverse primer for TS2	GACTGGAGTTCAGACGTGTGCTCTTCCGATCTTCATAATAAATTCATCTGTTGATCGTGGG
oCT553	NGS forward primer for ShCAST/HELIX off of LE end	ACACTCTTTCCCTACACGACGCTCTTCCGATCTCACAATGACATTAATCTGTCACCGAC
oCT554	NGS forward primer for AcCAST/HELIX off of LE end	ACACTCTTTCCCTACACGACGCTCTTCCGATCTCCACGACATTAATTTGCGAATAACGAC
oCT555	NGS forward primer for ShoCAST/HELIX off of LE end	ACACTCTTTCCCTACACGACGCTCTTCCGATCTACAAACTATTCTAAACGACATTAATTTGCG
